# Custom Probe-Based Spatial Transcriptomics Enables Microbiome Detection in FFPE Colorectal Cancer Tissue

**DOI:** 10.64898/2026.07.29.741338

**Authors:** Rayyan Aburajab, Jennifer L. Karmouch, Robert R. Jenq, David W. Craig

## Abstract

Intratumoral bacteria have emerged as functionally relevant components of the tumor microenvironment, yet the spatial relationship between these bacterial communities and host gene expression remains poorly characterized, in part due to methodological constraints. Existing spatial transcriptomics approaches for microbial detection rely on fresh frozen tissue, excluding FFPE specimens which dominate clinical archives. Here, we describe a custom probe design pipeline targeting the variable regions of bacterial 16S rRNA, compatible with the probe-based chemistry of the 10x Genomics Visium CytAssist platform, enabling spatially resolved bacterial profiling in FFPE tissue. Applied to a pilot cohort of six FFPE colorectal cancer tumor and normal adjacent tissue specimens, we show that integration of custom microbial probes into the Visium workflow preserves host transcriptomic structure, with clustering analysis recapitulating expected colonic cell type architecture. Bacterial signal was detected across all samples in a spatially patterned and focal manner, with one tumor sample exhibiting markedly elevated signal intensity and a distinct invasive distribution pattern, driven by spatially structured *Bacteroides-Phocaeicola* and *Porphyromonas* signals with divergent intratumoral trajectories. These findings establish the feasibility of probe-based spatial metatranscriptomics in FFPE tissue and provide a generalizable framework for studying host-microbiome interactions in relevant clinical samples.
