## Supplementary Probe Sequences for "Custom Probe-Based Spatial Transcriptomics Enables Microbiome Detection in FFPE Colorectal Cancer Tissue"

probe_id	lhs_probe	rhs_probe
Alistipes_probe1	CCTTGGCACCCGAGAATTCCACTTCCTCTCGGCTTACACCGGCAGT	/5Phos/CCCGCCAGAGTGCCCAGCTTGACCTAAAAAAAAAAAAAAAAAAAAAAAAAAAAAA
Alistipes_probe2	CCTTGGCACCCGAGAATTCCAAGGTGGATAACTTATCGCTTTCGCT	/5Phos/TAGTCACCGACTGTGTATCGCCGACAAAAAAAAAAAAAAAAAAAAAAAAAAAAAA
Alistipes_probe3	CCTTGGCACCCGAGAATTCCAACGCTTTCGTGCCTCAACGTCAGAT	/5Phos/ATAGTTTGGTAAGCTGCCTTCGCAAAAAAAAAAAAAAAAAAAAAAAAAAAAAAAA
Alistipes_probe4	CCTTGGCACCCGAGAATTCCATCTAAGCATTTCACCGCTACACCAT	/5Phos/ACATTCCGCCTACCGCAACTACTCTAAAAAAAAAAAAAAAAAAAAAAAAAAAAAA
Alistipes_probe5	CCTTGGCACCCGAGAATTCCACGAAGGGAAATCCTGTTTCCAGAAT	/5Phos/CGTCAGTAACTTTCAAGCCCGGGTAAAAAAAAAAAAAAAAAAAAAAAAAAAAAAA
Alistipes_probe6	CCTTGGCACCCGAGAATTCCACGGGTTTCAGCCTCCAATCCGAACT	/5Phos/GAGATAGGCTTTCGAGATTCGCATCAAAAAAAAAAAAAAAAAAAAAAAAAAAAAA
Bacteroides_Phocaeicola_probe1	CCTTGGCACCCGAGAATTCCACCCAGCATGACCTGATGGTAACTAT	/5Phos/CGATAAGGGTTGCGCTCGTTATGGCAAAAAAAAAAAAAAAAAAAAAAAAAAAAAA
Bacteroides_Phocaeicola_probe2	CCTTGGCACCCGAGAATTCCATGTGTGGACTACCAGGGTATCTAAT	/5Phos/CCTGTTTGATACCCACACTTTCGAGAAAAAAAAAAAAAAAAAAAAAAAAAAAAAA
Bacteroides_Phocaeicola_probe3	CCTTGGCACCCGAGAATTCCATTCTTTCGAAAGGCTATCCCGGAGT	/5Phos/TATCGGCAGGTTGGATACGTGTTACAAAAAAAAAAAAAAAAAAAAAAAAAAAAAA
Bacteroides_Phocaeicola_probe4	CCTTGGCACCCGAGAATTCCATACTTAATGCTTTCGCTTGGCCGCT	/5Phos/TGCTGTATATCGCAAACAGCGAGTAAAAAAAAAAAAAAAAAAAAAAAAAAAAAAA
Bacteroides_Phocaeicola_probe5	CCTTGGCACCCGAGAATTCCACCTCAGTGTCAGTCAACAGTCCAGT	/5Phos/GAGCTGCCTTCGCAATCGGAGTTCTAAAAAAAAAAAAAAAAAAAAAAAAAAAAAA
Bacteroides_Phocaeicola_probe6	CCTTGGCACCCGAGAATTCCACGAGTTATCGGCAGGTTGGATACGT	/5Phos/GTTACTCACCCGTGCGCCGGTCGCCAAAAAAAAAAAAAAAAAAAAAAAAAAAAAA
Bacteroides_Phocaeicola_probe7	CCTTGGCACCCGAGAATTCCAGACTCCAATCCGAACTGAGAGAGGT	/5Phos/TTTCGGGATTAGCATCCTGTCGCCAAAAAAAAAAAAAAAAAAAAAAAAAAAAAAA
Bacteroides_Phocaeicola_probe8	CCTTGGCACCCGAGAATTCCAGCTTTCGCTTGGCCGCTTACTGTAT	/5Phos/ATCGCAAACAGCGAGTATTCATCGTAAAAAAAAAAAAAAAAAAAAAAAAAAAAAA
Bacteroides_Phocaeicola_probe9	CCTTGGCACCCGAGAATTCCAAAGAAGTTTACGACCCATAGAGCCT	/5Phos/TCATCCTTCACGCTACTTGGCTGGTAAAAAAAAAAAAAAAAAAAAAAAAAAAAAA
Bacteroides_Phocaeicola_probe10	CCTTGGCACCCGAGAATTCCACTTCCTCACATCTTACGACGGCAGT	/5Phos/CTCTCTAGAGTCCTCAGCATGACCTAAAAAAAAAAAAAAAAAAAAAAAAAAAAAA
Bacteroides_Phocaeicola_probe11	CCTTGGCACCCGAGAATTCCATTCTTTCGAAAGGCTATCCCGGAAT	/5Phos/AATCGGCAGGTTGGATACGTGTTACAAAAAAAAAAAAAAAAAAAAAAAAAAAAAA
Bacteroides_Phocaeicola_probe12	CCTTGGCACCCGAGAATTCCAGGTTGAGCCGCAAACTTTCACAACT	/5Phos/GACTTACATGTCCACCTACGCTCCCAAAAAAAAAAAAAAAAAAAAAAAAAAAAAA
Bacteroides_Phocaeicola_probe13	CCTTGGCACCCGAGAATTCCAGGTTGAGCCGCAAACTTTCACAACT	/5Phos/GACTTAACAACCCGCCTACGCTCCCAAAAAAAAAAAAAAAAAAAAAAAAAAAAAA
Bacteroides_Phocaeicola_probe14	CCTTGGCACCCGAGAATTCCAACTTCGATCCGAACTGAGAGAGGCT	/5Phos/TTTGGGATTAGCATCCTGTCACCAGAAAAAAAAAAAAAAAAAAAAAAAAAAAAAA
Bacteroides_Phocaeicola_probe15	CCTTGGCACCCGAGAATTCCAAGCTGACGACAACCATGCAGCACCT	/5Phos/TCACATTTGCCTTACGGCTATACTGAAAAAAAAAAAAAAAAAAAAAAAAAAAAAA
Bacteroides_Phocaeicola_probe16	CCTTGGCACCCGAGAATTCCACTTCCTCACATCTTACGATGGCAGT	/5Phos/CCCGACAGAGTCCTCAGCATGACCTAAAAAAAAAAAAAAAAAAAAAAAAAAAAAA
Bacteroides_Phocaeicola_probe17	CCTTGGCACCCGAGAATTCCACGTGTGGACTACCAGGGTATCTAAT	/5Phos/CCTGTTTGATACCCACACTTTCGAGAAAAAAAAAAAAAAAAAAAAAAAAAAAAAA
Bacteroides_Phocaeicola_probe18	CCTTGGCACCCGAGAATTCCAGGTTGAGCCGCAAACTTTCACAACT	/5Phos/GACTTAACAACCCATCTACGCTCCCAAAAAAAAAAAAAAAAAAAAAAAAAAAAAA
Bacteroides_Phocaeicola_probe19	CCTTGGCACCCGAGAATTCCAGATACCCACACTTTCGAGCCTCAAT	/5Phos/GTCAGTTGCAGCTTAGCAGGCTGCCAAAAAAAAAAAAAAAAAAAAAAAAAAAAAA
Bacteroides_Phocaeicola_probe20	CCTTGGCACCCGAGAATTCCAAGAGTAGACGGCAGGTTGGATACGT	/5Phos/GTTACTCACCCGTGCGCCGGTCGCCAAAAAAAAAAAAAAAAAAAAAAAAAAAAAA
Butyricimonas_probe1	CCTTGGCACCCGAGAATTCCAAGTTACCGGTATTACCCTAGCCCGT	/5Phos/TCCTCGCGGTCACGATCTTCAGGTAAAAAAAAAAAAAAAAAAAAAAAAAAAAAAA
Butyricimonas_probe2	CCTTGGCACCCGAGAATTCCACGGGTTGCAGACTCCAGTCCGAACT	/5Phos/ACGACCGGCTTTAGAGATTCGCTCCAAAAAAAAAAAAAAAAAAAAAAAAAAAAAA
Butyricimonas_probe3	CCTTGGCACCCGAGAATTCCACCGAAGGGAAGAAGCGTTTCCACCT	/5Phos/CATGCAATCTACATTTAAACCCGGGAAAAAAAAAAAAAAAAAAAAAAAAAAAAAA
Butyricimonas_probe4	CCTTGGCACCCGAGAATTCCAAGGTGGCTCACTTAATACTTTCGCT	/5Phos/TGAACCCTGGCAGTGTATCGCCAAGAAAAAAAAAAAAAAAAAAAAAAAAAAAAAA
Butyricimonas_probe5	CCTTGGCACCCGAGAATTCCATACCCACGCTCTCGCGCATCAGCGT	/5Phos/CAGAACGAGCCTGGGAAGCTGCCTTAAAAAAAAAAAAAAAAAAAAAAAAAAAAAA
Butyricimonas_probe6	CCTTGGCACCCGAGAATTCCACTATGCATTTCACCGCTACTTCACT	/5Phos/TGTTCCGCCTCCCTCGTCTCGTCTCAAAAAAAAAAAAAAAAAAAAAAAAAAAAAA
Butyricimonas_probe7	CCTTGGCACCCGAGAATTCCAAAGAGGTTTACAGGCCATAGACCAT	/5Phos/TCTTCCCTCACGCGACTTGGCTGGTAAAAAAAAAAAAAAAAAAAAAAAAAAAAAA
Butyricimonas_probe8	CCTTGGCACCCGAGAATTCCACGTGCCCGTCCCGTACCACCGGAAT	/5Phos/TTTAAATCGAGAGCCATGCGGCTCTAAAAAAAAAAAAAAAAAAAAAAAAAAAAAA
Butyricimonas_probe9	CCTTGGCACCCGAGAATTCCAAGTATCATGGGATGTTAGTCCACGT	/5Phos/TTCCGCGGGTTATCTCCCGGTACGGAAAAAAAAAAAAAAAAAAAAAAAAAAAAAA
Campylobacter_probe1	CCTTGGCACCCGAGAATTCCAGCTGATTCCACTGTGGACGGTAACT	/5Phos/AGTTTAGTATTCCGGCTTCGAGTGAAAAAAAAAAAAAAAAAAAAAAAAAAAAAAA
Campylobacter_probe2	CCTTGGCACCCGAGAATTCCAGAGAACAATCCGAACTGGGACATAT	/5Phos/TTTATAGATTTGCTCCACCTCGCGGAAAAAAAAAAAAAAAAAAAAAAAAAAAAAA
Campylobacter_probe3	CCTTGGCACCCGAGAATTCCATCGGCCGAACCGTTAGCAACTAAAT	/5Phos/ACGTGGGTTGCGCTCGTTGCGGGACAAAAAAAAAAAAAAAAAAAAAAAAAAAAAA
Campylobacter_probe4	CCTTGGCACCCGAGAATTCCACAAGCTAGCACCCTCATATCTCTAT	/5Phos/AAGGTTCTTAGGATATCAAGCCCAGAAAAAAAAAAAAAAAAAAAAAAAAAAAAAA
Campylobacter_probe5	CCTTGGCACCCGAGAATTCCACACGCTTTCGCGCCTTAGCGTCAGT	/5Phos/TGAGTTCCAGCAGATCGCCTTCGCAAAAAAAAAAAAAAAAAAAAAAAAAAAAAAA
Campylobacter_probe6	CCTTGGCACCCGAGAATTCCACCTACACCACCAATTCCATCTGCCT	/5Phos/CTCCCTCACTCTAGACTATCAGTTTAAAAAAAAAAAAAAAAAAAAAAAAAAAAAA
Campylobacter_probe7	CCTTGGCACCCGAGAATTCCATGTTGTCCTCTTGTGTAGGGCAGAT	/5Phos/TAACTATACCTTACTCACCCGTGCGAAAAAAAAAAAAAAAAAAAAAAAAAAAAAA
Campylobacter_probe8	CCTTGGCACCCGAGAATTCCAAGTCGCTGATTCCACTGTGGACCAT	/5Phos/AACCGGTTTGGTATTTGGGCTTCGAAAAAAAAAAAAAAAAAAAAAAAAAAAAAAA
Campylobacter_probe9	CCTTGGCACCCGAGAATTCCAGCTCCATCTCGCGATATTGCGTCTT	/5Phos/ATTGTATACGCCATTGTAGCACGTGAAAAAAAAAAAAAAAAAAAAAAAAAAAAAA
Campylobacter_probe10	CCTTGGCACCCGAGAATTCCAAGCCGTGCAGCACCTGTCTTAACAT	/5Phos/TTCTGCAAGCAGACACTCTTCCATCAAAAAAAAAAAAAAAAAAAAAAAAAAAAAA
Campylobacter_probe11	CCTTGGCACCCGAGAATTCCAAGGCGGTATACTTAATCCGTTAGGT	/5Phos/GCATTACTGCCTCGACTAGCGAAGCAAAAAAAAAAAAAAAAAAAAAAAAAAAAAA
Campylobacter_probe12	CCTTGGCACCCGAGAATTCCACACGCTTTCACGCATTAGCGTCAGT	/5Phos/TAAGTTCCAGCAGATCGCTTTCGCAAAAAAAAAAAAAAAAAAAAAAAAAAAAAAA
Campylobacter_probe13	CCTTGGCACCCGAGAATTCCAATCTGCCTCTCCCTTACTCTAGATT	/5Phos/ATCAGTTTCCCAAGCAGTTTAACGGAAAAAAAAAAAAAAAAAAAAAAAAAAAAAA
Campylobacter_probe14	CCTTGGCACCCGAGAATTCCATCACAAGAGACTTGATAATCCGCCT	/5Phos/ACGCGTCCTTTACGCCCAGTGATTCAAAAAAAAAAAAAAAAAAAAAAAAAAAAAA
Campylobacter_probe15	CCTTGGCACCCGAGAATTCCATGTTGTCCTCTAGTGTAGGGCAGAT	/5Phos/TAGCTATATATTACTCACCCGTGCGAAAAAAAAAAAAAAAAAAAAAAAAAAAAAA
Campylobacter_probe16	CCTTGGCACCCGAGAATTCCATCCATCTCGCGATATTGCGTCTCAT	/5Phos/TGTATATGCCATTGTAGCACGTGTGAAAAAAAAAAAAAAAAAAAAAAAAAAAAAA
Campylobacter_probe17	CCTTGGCACCCGAGAATTCCACTTGCGAAGGCAGTCTCATTAGAGT	/5Phos/GCTCGGCCGAACCGTTAGCAACTAAAAAAAAAAAAAAAAAAAAAAAAAAAAAAAA
Campylobacter_probe18	CCTTGGCACCCGAGAATTCCACACCCGTGCGCCACTAAGATTAAAT	/5Phos/AGCAAGCTACTTAATCTCCGTTCGAAAAAAAAAAAAAAAAAAAAAAAAAAAAAAA
Campylobacter_probe19	CCTTGGCACCCGAGAATTCCAAGGCGGTATACTTAATGCGTTAGCT	/5Phos/GCATTACTGCCTTGACTAGCAAAGCAAAAAAAAAAAAAAAAAAAAAAAAAAAAAA
Campylobacter_probe20	CCTTGGCACCCGAGAATTCCACACGCTTTCACGCCTCAGCGTCAGT	/5Phos/TAGGTTCCAGCAGATCGCTTTCGCAAAAAAAAAAAAAAAAAAAAAAAAAAAAAAA
Campylobacter_probe21	CCTTGGCACCCGAGAATTCCAAAGACTTGATAATCCGCCTACGCGT	/5Phos/CCTTTACGCCCAGTGATTCCGAGTAAAAAAAAAAAAAAAAAAAAAAAAAAAAAAA
Campylobacter_probe22	CCTTGGCACCCGAGAATTCCAGCCATTACCTTACCAACTAGCTGAT	/5Phos/ACGATATAGTCTCATCCTACACCGAAAAAAAAAAAAAAAAAAAAAAAAAAAAAAA
Coprobacter_probe1	CCTTGGCACCCGAGAATTCCAGTCACCAGTATTACCCTAGGACGCT	/5Phos/CCTTGCGGTTGCATACTTCAGGTACAAAAAAAAAAAAAAAAAAAAAAAAAAAAAA
Coprobacter_probe3	CCTTGGCACCCGAGAATTCCACTTCCTCACAGCTTGCGCTGGCAGT	/5Phos/CCCGGTAGAGTCCTCAGCTTGACCTAAAAAAAAAAAAAAAAAAAAAAAAAAAAAA
Coprobacter_probe4	CCTTGGCACCCGAGAATTCCACACGCTTTCGTGCTTCAGCGTCAGT	/5Phos/TATAGCCCAGTATGCTGCCTTCGCAAAAAAAAAAAAAAAAAAAAAAAAAAAAAAA
Coprobacter_probe5	CCTTGGCACCCGAGAATTCCAACAGTTTCATCGGCAATTCTCCAGT	/5Phos/TGAGCTGAAGCATTTCACCGCTGACAAAAAAAAAAAAAAAAAAAAAAAAAAAAAA
Dialister_probe1	CCTTGGCACCCGAGAATTCCAGCACCTTCCGATACGGCTACCTTGT	/5Phos/TACGACTTCACTCCAATCATCAGCTAAAAAAAAAAAAAAAAAAAAAAAAAAAAAA
Dialister_probe2	CCTTGGCACCCGAGAATTCCACGTCTTCCGAAGAAGAACTCCGCAT	/5Phos/TTCTGCAGATCGCGATCAATGTCAAAAAAAAAAAAAAAAAAAAAAAAAAAAAAAA
Dialister_probe3	CCTTGGCACCCGAGAATTCCACATCCTGAAGGCAGGTTGTTTACGT	/5Phos/GTTACTCACCCGTTTGCCACTCAATAAAAAAAAAAAAAAAAAAAAAAAAAAAAAA
Dialister_probe4	CCTTGGCACCCGAGAATTCCAGTTACCTCACCGGCTTCGGGTGTCT	/5Phos/CTAACTCTCATAGTGTGACGGGCGGAAAAAAAAAAAAAAAAAAAAAAAAAAAAAA
Dialister_probe5	CCTTGGCACCCGAGAATTCCACACCACAAACCCTTTCGTCCCGAAT	/5Phos/CACAGAACTTTACAATCCGAAGACCAAAAAAAAAAAAAAAAAAAAAAAAAAAAAA
Dialister_probe6	CCTTGGCACCCGAGAATTCCACCTCTTAAGGCGATAGCTTTCTTGT	/5Phos/AGAGGCCACCCTTTCTTCTATGCACAAAAAAAAAAAAAAAAAAAAAAAAAAAAAA
Enterobacteriaceae_probe1	CCTTGGCACCCGAGAATTCCAGGTCGCTTCTCTTTGTATGCGCCAT	/5Phos/TGTAGCACGTGTGTAGCCCTGGTCGAAAAAAAAAAAAAAAAAAAAAAAAAAAAAA
Enterobacteriaceae_probe2	CCTTGGCACCCGAGAATTCCACTTCCTCCAGTTTATCACTGGCAGT	/5Phos/CTCCTTTGAGTTCCCGGCCGGACCGAAAAAAAAAAAAAAAAAAAAAAAAAAAAAA
Enterobacteriaceae_probe3	CCTTGGCACCCGAGAATTCCAAGTTTCCCAGACATTACTCACCCGT	/5Phos/CCGCCACTCGTCAGCAAAGCAGCAAAAAAAAAAAAAAAAAAAAAAAAAAAAAAAA
Enterobacteriaceae_probe4	CCTTGGCACCCGAGAATTCCAGCTGCTTCCTGTTACCGTTCGACTT	/5Phos/GCATGTGTTAGGCCTGCCGCCAGCGAAAAAAAAAAAAAAAAAAAAAAAAAAAAAA
Fusobacterium_probe1	CCTTGGCACCCGAGAATTCCAATCGCTAATCACACCCTCGGAGCAT	/5Phos/CCCTCCTTACGGTTAGGCCTGCTACAAAAAAAAAAAAAAAAAAAAAAAAAAAAAA
Fusobacterium_probe2	CCTTGGCACCCGAGAATTCCACATTCCTAAGATGTCAAACGCTGGT	/5Phos/AAGGTTCCTCGCGTTGCGTCGAATTAAAAAAAAAAAAAAAAAAAAAAAAAAAAAA
Fusobacterium_probe3	CCTTGGCACCCGAGAATTCCACCCGAAGGGACACTGAAACATCTCT	/5Phos/GTCTCATTCCTAAGATGTCAAACGCAAAAAAAAAAAAAAAAAAAAAAAAAAAAAA
Fusobacterium_probe4	CCTTGGCACCCGAGAATTCCATACCCACGCTTTCGCGCTTCAGCGT	/5Phos/CAGTATCTGTCCAGTAAGCTGGCTTAAAAAAAAAAAAAAAAAAAAAAAAAAAAAA
Fusobacterium_probe5	CCTTGGCACCCGAGAATTCCATCACCTCTACACTTGTAGTTCCGCT	/5Phos/TACCTCTCCAGTACTCTAGTTACACAAAAAAAAAAAAAAAAAAAAAAAAAAAAAA
Fusobacterium_probe6	CCTTGGCACCCGAGAATTCCACAACTAGCTAATGGGACGCAAAGCT	/5Phos/CTCTCACAGCGCATATAGCTTTCATAAAAAAAAAAAAAAAAAAAAAAAAAAAAAA
Fusobacterium_probe7	CCTTGGCACCCGAGAATTCCAGCATTCGTTTCCAAATGTTGTCCCT	/5Phos/AGCTGTGAGGCAAGTTCTTTACGCGAAAAAAAAAAAAAAAAAAAAAAAAAAAAAA
Fusobacterium_probe8	CCTTGGCACCCGAGAATTCCACTGAGATTAGCTCCACCTCACGGCT	/5Phos/TTGCGACTCTCTGTACTACCCATTGAAAAAAAAAAAAAAAAAAAAAAAAAAAAAA
Helicobacter_probe1	CCTTGGCACCCGAGAATTCCATGTGTGCCGTGGGCAGTAGCCAATT	/5Phos/TAGCATCCTGACTTAAGGCAAACACAAAAAAAAAAAAAAAAAAAAAAAAAAAAAA
Helicobacter_probe2	CCTTGGCACCCGAGAATTCCAGCCTACAATCCGAACTGAGAGGTGT	/5Phos/TTTGAAGATTGGCTCCACTTCACAGAAAAAAAAAAAAAAAAAAAAAAAAAAAAAA
Helicobacter_probe3	CCTTGGCACCCGAGAATTCCATTCCTCCTCCTTACGGAGGCAGTAT	/5Phos/CCTTAGAGTTCTCAGCATAACCTGTAAAAAAAAAAAAAAAAAAAAAAAAAAAAAA
Helicobacter_probe4	CCTTGGCACCCGAGAATTCCATTCAAGGTCTAGCAAGCTAGACACT	/5Phos/CCACTATTTCTAGCGGATTCTCTCAAAAAAAAAAAAAAAAAAAAAAAAAAAAAAA
Helicobacter_probe5	CCTTGGCACCCGAGAATTCCAAGGCGGGATGCTTAATGCGTTAGCT	/5Phos/GCATTACTGGAGAGACTAAGCCCTCAAAAAAAAAAAAAAAAAAAAAAAAAAAAAA
Helicobacter_probe6	CCTTGGCACCCGAGAATTCCAACGCTTTCGCGCAATCAGCGTCAGT	/5Phos/AATGTTCCAGCAGGTCGCCTTCGCAAAAAAAAAAAAAAAAAAAAAAAAAAAAAAA
Helicobacter_probe7	CCTTGGCACCCGAGAATTCCACACGCTTTCGCGCATCAGCGTCAGT	/5Phos/AATGTTCCAGCAGGTCGCCTTCGCAAAAAAAAAAAAAAAAAAAAAAAAAAAAAAA
Helicobacter_probe8	CCTTGGCACCCGAGAATTCCAGGTTAAGCCATAGGATTTCACACCT	/5Phos/GACTGACTATCCCGCCTACGCGCTCAAAAAAAAAAAAAAAAAAAAAAAAAAAAAA
Helicobacter_probe9	CCTTGGCACCCGAGAATTCCACAGTTCCAGTGTGTCCGTTCACCCT	/5Phos/CTCAGGCCGGATACCCGTCATAGCCAAAAAAAAAAAAAAAAAAAAAAAAAAAAAA
Helicobacter_probe10	CCTTGGCACCCGAGAATTCCAGCCATTACCTTACCAACAAGCTGAT	/5Phos/AGGACATAGGCTGATCTCTTAGCGAAAAAAAAAAAAAAAAAAAAAAAAAAAAAAA
Helicobacter_probe11	CCTTGGCACCCGAGAATTCCACTAAGAGGCACATGACCTATGCGTT	/5Phos/ACTCACCCGTGCGCCACTAATCAGCAAAAAAAAAAAAAAAAAAAAAAAAAAAAAA
Intestinimonas_probe1	CCTTGGCACCCGAGAATTCCATAGGGATTTGCTCCACCTCGCGGCT	/5Phos/TTGCTTCCCTCTGTTGACCGCCATTAAAAAAAAAAAAAAAAAAAAAAAAAAAAAA
Intestinimonas_probe2	CCTTGGCACCCGAGAATTCCACCCGAAGGGCACCTTATGCATCTCT	/5Phos/GCTTCGTTAGTAGGATGTCAAGTCCAAAAAAAAAAAAAAAAAAAAAAAAAAAAAA
Intestinimonas_probe3	CCTTGGCACCCGAGAATTCCACTCTCCATCACTCAAGAAGTACAGT	/5Phos/TTCAAATGCAGGCTATGGGTTGAGCAAAAAAAAAAAAAAAAAAAAAAAAAAAAAA
Intestinimonas_probe4	CCTTGGCACCCGAGAATTCCACTCTCCGACACTCAAGAACTACAGT	/5Phos/TTCAAATGCAGGCTATGGGTTGAGCAAAAAAAAAAAAAAAAAAAAAAAAAAAAAA
Lachnospiraceae_probe1	CCTTGGCACCCGAGAATTCCAGCTCCCTCCTTTCGGTTGGGTCACT	/5Phos/GACTTCGGGCGTTACCAACTCCCATAAAAAAAAAAAAAAAAAAAAAAAAAAAAAA
Lachnospiraceae_probe2	CCTTGGCACCCGAGAATTCCACGGTGTGTACAAGACCCGGGAACGT	/5Phos/ATTCACCGCGACATTCTGATTCGCGAAAAAAAAAAAAAAAAAAAAAAAAAAAAAA
Lachnospiraceae_probe3	CCTTGGCACCCGAGAATTCCAGGCTTCTTAGTCAGGTACCGTCATT	/5Phos/TTCTTCCCTGCTGATAGAGCTTTACAAAAAAAAAAAAAAAAAAAAAAAAAAAAAA
Lachnospiraceae_probe4	CCTTGGCACCCGAGAATTCCAAAATACTTCTTCACTCACGCGGCGT	/5Phos/CGCTGGATCAGGCTTTCGCCCATTGAAAAAAAAAAAAAAAAAAAAAAAAAAAAAA
Lachnospiraceae_probe5	CCTTGGCACCCGAGAATTCCACGCAGCATTCTGATCTGCGATTACT	/5Phos/AGCGATTCCAGCTTCGTGTAGTCGGAAAAAAAAAAAAAAAAAAAAAAAAAAAAAA
Lachnospiraceae_probe6	CCTTGGCACCCGAGAATTCCACTACAGTCCGAACTGAGACGTTATT	/5Phos/TTTGGGATTTGCTCCACCTCACGGTAAAAAAAAAAAAAAAAAAAAAAAAAAAAAA
Lachnospiraceae_probe7	CCTTGGCACCCGAGAATTCCACTCGCTTCCCTTTGTTTACGCCATT	/5Phos/GTAGCACGTGTGTAGCCCAAGTCATAAAAAAAAAAAAAAAAAAAAAAAAAAAAAA
Lachnospiraceae_probe8	CCTTGGCACCCGAGAATTCCACTTCCTCCAGGTTATCCCTGGCAGT	/5Phos/CTCCTCAGAGTGCCCGTCCGAACCGAAAAAAAAAAAAAAAAAAAAAAAAAAAAAA
Lachnospiraceae_probe9	CCTTGGCACCCGAGAATTCCAAAAGCTGTGCTTTCCGACACCTAGT	/5Phos/ATTCATCGTTTACGGCGTGGACTACAAAAAAAAAAAAAAAAAAAAAAAAAAAAAA
Lachnospiraceae_probe10	CCTTGGCACCCGAGAATTCCATTTAGCCGGTGCTTCTTAGTCAGGT	/5Phos/ACCGTCATTTCTTCTTCCCTGCTGAAAAAAAAAAAAAAAAAAAAAAAAAAAAAAA
Lachnospiraceae_probe11	CCTTGGCACCCGAGAATTCCAAAAGTGCTTCGTTCGACTTGCATGT	/5Phos/GTTAAGCACGCCGCCAGCGTTCATCAAAAAAAAAAAAAAAAAAAAAAAAAAAAAA
Lachnospiraceae_probe12	CCTTGGCACCCGAGAATTCCAGGGTTGGGTCACTGACTTCGGGCGT	/5Phos/TACTGACTCCCATGGTGTGACGGGCAAAAAAAAAAAAAAAAAAAAAAAAAAAAAA
Lachnospiraceae_probe13	CCTTGGCACCCGAGAATTCCACCCAGGTGGACTACTTATTGCGTTT	/5Phos/GCTGCGGCACCGAATGGCTTTGCCAAAAAAAAAAAAAAAAAAAAAAAAAAAAAAA
Lachnospiraceae_probe14	CCTTGGCACCCGAGAATTCCATGTATGAGGCAGGTTACCCACGCGT	/5Phos/TACTCACCCGTCCGCCGCTCAGTCAAAAAAAAAAAAAAAAAAAAAAAAAAAAAAA
Lachnospiraceae_probe15	CCTTGGCACCCGAGAATTCCACCCGCCTTCGGCAGCTCCCTCTCTT	/5Phos/GCGAGTTGGGTCACTGACTTCGGGCAAAAAAAAAAAAAAAAAAAAAAAAAAAAAA
Lachnospiraceae_probe16	CCTTGGCACCCGAGAATTCCAAGGGAAGGCGCCGTTACACGCCGGT	/5Phos/CAAGAGGATGTCAAGACTTGGTAAGAAAAAAAAAAAAAAAAAAAAAAAAAAAAAA
Lachnospiraceae_probe17	CCTTGGCACCCGAGAATTCCACCAGTGTGAGGCAGGTTATCCACGT	/5Phos/GTTACTCACCCGTCCGCCACTCAGTAAAAAAAAAAAAAAAAAAAAAAAAAAAAAA
Lachnospiraceae_probe18	CCTTGGCACCCGAGAATTCCACCCAGGTGGAATGCTTACTGCGTTT	/5Phos/GCGACGGCACCGAAGGGCTTTGCCCAAAAAAAAAAAAAAAAAAAAAAAAAAAAAA
Lachnospiraceae_probe19	CCTTGGCACCCGAGAATTCCAGCAGTCCCAGGGTTGAGCCCTGGGT	/5Phos/TTTCACTTCAGACTTGCTTCGCCGTAAAAAAAAAAAAAAAAAAAAAAAAAAAAAA
Leptotrichia_probe1	CCTTGGCACCCGAGAATTCCACCCAGGCGGATTACTTATCGCATTT	/5Phos/GCTTCGGCACGGACACTCTTCATGCAAAAAAAAAAAAAAAAAAAAAAAAAAAAAA
Leptotrichia_probe2	CCTTGGCACCCGAGAATTCCAAGTTCCTTACGCGTTACTCACCCGT	/5Phos/CCGCCTTGGCTCGTCTGTGCAAGCAAAAAAAAAAAAAAAAAAAAAAAAAAAAAAA
Leptotrichia_probe3	CCTTGGCACCCGAGAATTCCAAGCTTCGCCAAAGACTTGCATGTGT	/5Phos/TAAGCATTCTGTCAGCGTTCATCCTAAAAAAAAAAAAAAAAAAAAAAAAAAAAAA
Leptotrichia_probe4	CCTTGGCACCCGAGAATTCCATGCGGTTGGACCGGCAGCTTCAGGT	/5Phos/GCAGACAACTCTCGTGGTGTGACGGAAAAAAAAAAAAAAAAAAAAAAAAAAAAAA
Leptotrichia_probe5	CCTTGGCACCCGAGAATTCCACTAGCTTTCGCACTTCAGCGTCAGT	/5Phos/TACCGTCCAGTGAACTATCTTCATCAAAAAAAAAAAAAAAAAAAAAAAAAAAAAA
Leptotrichia_probe6	CCTTGGCACCCGAGAATTCCACTCACCCGTCCGCCTTGGCTAGGCT	/5Phos/GTGCAAGCACAGATTTGCCAAAGACAAAAAAAAAAAAAAAAAAAAAAAAAAAAAA
Neisseria_probe1	CCTTGGCACCCGAGAATTCCATGAAGCATACCGTGGTAAGCGGGCT	/5Phos/CCTTGCGGTTACCCTACCTACTTCTAAAAAAAAAAAAAAAAAAAAAAAAAAAAAA
Neisseria_probe2	CCTTGGCACCCGAGAATTCCAAGGCGGTCGATTTCACGCGTTAGCT	/5Phos/TCGCTACTAAGCAGTCATGCTGCCCAAAAAAAAAAAAAAAAAAAAAAAAAAAAAA
Neisseria_probe3	CCTTGGCACCCGAGAATTCCACTACCTCCCTCTGACACACTCTAGT	/5Phos/CACCCAGTTCAGAACGCAGTTCCCAAAAAAAAAAAAAAAAAAAAAAAAAAAAAAA
Neisseria_probe4	CCTTGGCACCCGAGAATTCCATCACATCCTGCTTAAGTAACCGTCT	/5Phos/GCGCCCGCTTTACGCCCAGTAATTCAAAAAAAAAAAAAAAAAAAAAAAAAAAAAA
Neisseria_probe5	CCTTGGCACCCGAGAATTCCAACTAGCTAATCAGATATCGGCCGCT	/5Phos/CAAACAGCGCAAGGCCAAATGGTCCAAAAAAAAAAAAAAAAAAAAAAAAAAAAAA
Parabacteroides_probe1	CCTTGGCACCCGAGAATTCCATTCGCTCCCTGTCGCCAGGTGGCCT	/5Phos/CCCTTTGTCCACGCCATTGTAACACAAAAAAAAAAAAAAAAAAAAAAAAAAAAAA
Parabacteroides_probe2	CCTTGGCACCCGAGAATTCCACTTCCTCGCAGCTTACGCTGGCAGT	/5Phos/CCCACCAGAGTCCTCAGCCTAACCTAAAAAAAAAAAAAAAAAAAAAAAAAAAAAA
Parabacteroides_probe3	CCTTGGCACCCGAGAATTCCAAAGGTGTTTCCACCTCGGTCCGAAT	/5Phos/GCGTTCAAACCCGGGTAAGGTTCCTAAAAAAAAAAAAAAAAAAAAAAAAAAAAAA
Parabacteroides_probe4	CCTTGGCACCCGAGAATTCCAAGGTGGATCACTTAACGCTTTCGCT	/5Phos/GTGCCGCTTACAGTGTATCGCAAACAAAAAAAAAAAAAAAAAAAAAAAAAAAAAA
Parabacteroides_probe5	CCTTGGCACCCGAGAATTCCAGCATGCCTATCTATCAGCGATGAAT	/5Phos/CTTTAGCAAATATTCCCATGCGGGAAAAAAAAAAAAAAAAAAAAAAAAAAAAAAA
Parabacteroides_probe6	CCTTGGCACCCGAGAATTCCACTGTCGCCAGGTAGCTGCCCTTTGT	/5Phos/CCATGCCATTGTAACACGTGTGTCGAAAAAAAAAAAAAAAAAAAAAAAAAAAAAA
Parabacteroides_probe7	CCTTGGCACCCGAGAATTCCACTTCCTCACAGCTTACGCTGGCAGT	/5Phos/CTCACCAGAGTCCTCAGCTTCACCTAAAAAAAAAAAAAAAAAAAAAAAAAAAAAA
Parabacteroides_probe8	CCTTGGCACCCGAGAATTCCAGGTTGAGCCACAAACTTTCACCGCT	/5Phos/GACTTAAATCACCACCTACGCACCCAAAAAAAAAAAAAAAAAAAAAAAAAAAAAA
Parvimonas_probe1	CCTTGGCACCCGAGAATTCCAGTCATTAACCCTACCTTCGACGCCT	/5Phos/TCCTCCTTGCGGTTAGATCGGCGGCAAAAAAAAAAAAAAAAAAAAAAAAAAAAAA
Parvimonas_probe2	CCTTGGCACCCGAGAATTCCACGCTTAACATCTCTATCTCGCTTCT	/5Phos/CGTTGTACCAACCATTGTAGCACGTAAAAAAAAAAAAAAAAAAAAAAAAAAAAAA
Parvimonas_probe3	CCTTGGCACCCGAGAATTCCACCTATATCATGCGATTCTGTGGTCT	/5Phos/CATGCGGTATTAATCGTCGTTTCCAAAAAAAAAAAAAAAAAAAAAAAAAAAAAAA
PeptoStreptococcae_probe1	CCTTGGCACCCGAGAATTCCAACGCCACCTTCGACGACTTCCTCCT	/5Phos/TGCGGTTGGATAATCGGCTTCGGGTAAAAAAAAAAAAAAAAAAAAAAAAAAAAAA
PeptoStreptococcae_probe2	CCTTGGCACCCGAGAATTCCAAGGAAGGGTGTGATTAAACACCTGT	/5Phos/CCGAGGGATGTCAAGCTTAGGTAAGAAAAAAAAAAAAAAAAAAAAAAAAAAAAAA
PeptoStreptococcae_probe3	CCTTGGCACCCGAGAATTCCAGAGCCGTAGCCTTTAACCACCGACT	/5Phos/TGAAGGACCACCTACGCACCCTTTAAAAAAAAAAAAAAAAAAAAAAAAAAAAAAA
Porphyromonas_probe1	CCTTGGCACCCGAGAATTCCACTTACGACGGCTGTCTCGATAGAGT	/5Phos/CCTCGACTTGACTCGTTAGTAACTAAAAAAAAAAAAAAAAAAAAAAAAAAAAAAA
Porphyromonas_probe2	CCTTGGCACCCGAGAATTCCACTTACGACGGCTGTCTCGATAGAGT	/5Phos/CCTCAGCTTAACCTGTTAGTAACTAAAAAAAAAAAAAAAAAAAAAAAAAAAAAAA
Porphyromonas_probe3	CCTTGGCACCCGAGAATTCCATGCATTTCACCGCTACACCACACGT	/5Phos/TCCACGTACCTCCAGTACACTCTAGAAAAAAAAAAAAAAAAAAAAAAAAAAAAAA
Porphyromonas_probe4	CCTTGGCACCCGAGAATTCCAGAAGTTTACAACCCTTGCGGGCAGT	/5Phos/CTTCCTTCACGCGACTTGGCTGGTTAAAAAAAAAAAAAAAAAAAAAAAAAAAAAA
Porphyromonas_probe5	CCTTGGCACCCGAGAATTCCACGTGCTTCAGTGTCAGACGGAGCCT	/5Phos/GGTACGCTGCCTTCGCAATCGGCGTAAAAAAAAAAAAAAAAAAAAAAAAAAAAAA
Porphyromonas_probe6	CCTTGGCACCCGAGAATTCCAGCAAGACTACAGTTGAGCTGCAGCT	/5Phos/TTTCACCACTGACTTAATACGCCACAAAAAAAAAAAAAAAAAAAAAAAAAAAAAA
Porphyromonas_probe7	CCTTGGCACCCGAGAATTCCACCCAATAATTCCGGATAACGCTCGT	/5Phos/ATCCTCCGTATTACCGCGGCTGCTGAAAAAAAAAAAAAAAAAAAAAAAAAAAAAA
Porphyromonas_probe8	CCTTGGCACCCGAGAATTCCATTCGTGCTTCAGTGTCAGTCGCAGT	/5Phos/ATGGCAAGCTGCCTTCGCAATCGGAAAAAAAAAAAAAAAAAAAAAAAAAAAAAAA
Porphyromonas_probe9	CCTTGGCACCCGAGAATTCCAAGCCCGGCAGTTTCAACGGCAGGCT	/5Phos/GAACGTTGAGCGCTCAGGTTTCACCAAAAAAAAAAAAAAAAAAAAAAAAAAAAAA
Porphyromonas_probe10	CCTTGGCACCCGAGAATTCCATCTGTAAGGCAAGTTGCATACGCGT	/5Phos/TACGCACCCGTGCGCCGGTCGCCATAAAAAAAAAAAAAAAAAAAAAAAAAAAAAA
Prevotellaceae_probe1	CCTTGGCACCCGAGAATTCCAATTACCAGTTTCGCCCTAGGCCGCT	/5Phos/CCTTACGGTCACGGACTTTAGGCGCAAAAAAAAAAAAAAAAAAAAAAAAAAAAAA
Prevotellaceae_probe2	CCTTGGCACCCGAGAATTCCACCGAAGGGCGTCATTGTCTCCAAAT	/5Phos/CCTTCCTCTGCAATTCAAGCCCGGGAAAAAAAAAAAAAAAAAAAAAAAAAAAAAA
Prevotellaceae_probe3	CCTTGGCACCCGAGAATTCCAGCATCCATCGTTTACCGTGCGGACT	/5Phos/ACCAGGGTATCTAATCCTGTTCGATAAAAAAAAAAAAAAAAAAAAAAAAAAAAAA
Prevotellaceae_probe4	CCTTGGCACCCGAGAATTCCAACCGCGCCATGGCTGATGCGCGATT	/5Phos/ACTAGCGAATCCAGCTTCGTGAGGTAAAAAAAAAAAAAAAAAAAAAAAAAAAAAA
Prevotellaceae_probe5	CCTTGGCACCCGAGAATTCCACGGGTTGCAGACCTCAGTCCGAACT	/5Phos/GGGACCGGCTTTCAAGATTGGATGCAAAAAAAAAAAAAAAAAAAAAAAAAAAAAA
Prevotellaceae_probe6	CCTTGGCACCCGAGAATTCCAAGGTGGGATGCTTAATGCTTTCGCT	/5Phos/TAGCCGCTAACGCCAGGCGCTAACAAAAAAAAAAAAAAAAAAAAAAAAAAAAAAA
Prevotellaceae_probe7	CCTTGGCACCCGAGAATTCCACGCACCTTCGAGCTTAAGCGTCAGT	/5Phos/AACACTCCCGTACGCTGCCTTCGCAAAAAAAAAAAAAAAAAAAAAAAAAAAAAAA
Prevotellaceae_probe8	CCTTGGCACCCGAGAATTCCATCTAAGCATTTCACCGCTACACCAT	/5Phos/GAATTCCGCATACGTTGCGTGCACTAAAAAAAAAAAAAAAAAAAAAAAAAAAAAA
Prevotellaceae_probe9	CCTTGGCACCCGAGAATTCCACCAGTTCGCGCTGCAAGGTAGATGT	/5Phos/TGAGCACCTAAATTTCACAACACGCAAAAAAAAAAAAAAAAAAAAAAAAAAAAAA
Prevotellaceae_probe10	CCTTGGCACCCGAGAATTCCAGACCTTCCGTATTACCGCGGCTGCT	/5Phos/GGCACGGAATTAGCCGGTCCTTATTAAAAAAAAAAAAAAAAAAAAAAAAAAAAAA
Prevotellaceae_probe11	CCTTGGCACCCGAGAATTCCAGTAATGGGCAGGTTGGATACGCGAT	/5Phos/ACTCACCCGTGCGCCGGTCGACGTCAAAAAAAAAAAAAAAAAAAAAAAAAAAAAA
Prevotellaceae_probe12	CCTTGGCACCCGAGAATTCCAGTGGAGGGAAGGTTGGATACGCGAT	/5Phos/ACTCACCCGTGCGCCGGTCGACGTCAAAAAAAAAAAAAAAAAAAAAAAAAAAAAA
Prevotellaceae_probe13	CCTTGGCACCCGAGAATTCCACCCAATCACCGGTCTTGCCCTAGGT	/5Phos/CGCTCCTCGCGGTCACGAACTTCAGAAAAAAAAAAAAAAAAAAAAAAAAAAAAAA
Prevotellaceae_probe14	CCTTGGCACCCGAGAATTCCACTAATCCTGTTCGATACCCGCACCT	/5Phos/TCGAGCTTAAGCGTCAGTAACACTCAAAAAAAAAAAAAAAAAAAAAAAAAAAAAA
Prevotellaceae_probe15	CCTTGGCACCCGAGAATTCCAGAATTCCGCCTGCGCTGCGTGTACT	/5Phos/CAAGTCTGACAGTTCGCGCTGCAAGAAAAAAAAAAAAAAAAAAAAAAAAAAAAAA
Prevotellaceae_probe16	CCTTGGCACCCGAGAATTCCAGAGCACCTAAATTTCACAACACGCT	/5Phos/TAACAGACCGCCTACACTCCCTTTAAAAAAAAAAAAAAAAAAAAAAAAAAAAAAA
Prevotellaceae_probe17	CCTTGGCACCCGAGAATTCCAATAAATCCGGATAACGCCCGGACCT	/5Phos/TCCGTATTACCGCGGCTGCTGGCACAAAAAAAAAAAAAAAAAAAAAAAAAAAAAA
Prevotellaceae_probe18	CCTTGGCACCCGAGAATTCCAGGTTGGATACGCGATACTCACCCGT	/5Phos/GCGCCGGTCGACGTCCAGAATGTGCAAAAAAAAAAAAAAAAAAAAAAAAAAAAAA
Prevotellaceae_probe19	CCTTGGCACCCGAGAATTCCACCGAAGGGCCTCATCATCTCTGAAT	/5Phos/CGTTCGCCTACAGTTCAAGCCCGGGAAAAAAAAAAAAAAAAAAAAAAAAAAAAAA
Prevotellaceae_probe20	CCTTGGCACCCGAGAATTCCACGTCATATCTAAGCATTTCACCGCT	/5Phos/ACACGACGAATTCCGCCTACTTCCTAAAAAAAAAAAAAAAAAAAAAAAAAAAAAA
Prevotellaceae_probe21	CCTTGGCACCCGAGAATTCCATTACCAAACGGCCTACGCTCCCTTT	/5Phos/AAACCCAATAAATCCGGATAACGCCAAAAAAAAAAAAAAAAAAAAAAAAAAAAAA
Streptococcae_probe1	CCTTGGCACCCGAGAATTCCAGGGAACGTATTCACCGCGGCGTGCT	/5Phos/GATCCGCGATTACTAGCGATTCCGAAAAAAAAAAAAAAAAAAAAAAAAAAAAAAA
Streptococcae_probe2	CCTTGGCACCCGAGAATTCCAATGTAGGCGAGTTGCAGCCTACAAT	/5Phos/CCGAACTGAGACTGGCTTTCAGAGAAAAAAAAAAAAAAAAAAAAAAAAAAAAAAA
Streptococcae_probe3	CCTTGGCACCCGAGAATTCCAAGCTTGCCGTCACCGGCTTGCGACT	/5Phos/CGTTGTACCAGCCATTGTAGCACGTAAAAAAAAAAAAAAAAAAAAAAAAAAAAAA
Streptococcae_probe4	CCTTGGCACCCGAGAATTCCACTTCCTCCGGTTTATTACCGGCAGT	/5Phos/CTCGCTAGAGTGCCCAACTTAATGAAAAAAAAAAAAAAAAAAAAAAAAAAAAAAA
Streptococcae_probe5	CCTTGGCACCCGAGAATTCCAAGGCGGAGTGCTTAATGCGTTAGCT	/5Phos/GCGGCACTGAGTCCCGGAAAGGACCAAAAAAAAAAAAAAAAAAAAAAAAAAAAAA
Streptococcae_probe6	CCTTGGCACCCGAGAATTCCACACGCTTTCGAGCCTCAGCGTCAGT	/5Phos/TACAGACCAGAGAGCCGCTTTCGCCAAAAAAAAAAAAAAAAAAAAAAAAAAAAAA
Streptococcae_probe7	CCTTGGCACCCGAGAATTCCACCCTTCTGCACTCAAGTTAAACAGT	/5Phos/TTCCAAAGCCTACAATGGTTGAGCCAAAAAAAAAAAAAAAAAAAAAAAAAAAAAA
Streptococcae_probe8	CCTTGGCACCCGAGAATTCCACGCCTGCGCTCGCTTTACGCCCAAT	/5Phos/AAATCCGGACAACGCTCGGGACCTAAAAAAAAAAAAAAAAAAAAAAAAAAAAAAA
Streptococcae_probe9	CCTTGGCACCCGAGAATTCCACGTATTACCGCGGCTGCTGGCACGT	/5Phos/AGTTAGCCGTCCCTTTCTGGTTAAGAAAAAAAAAAAAAAAAAAAAAAAAAAAAAA
Streptococcae_probe10	CCTTGGCACCCGAGAATTCCACAGTCCCAGTGTGGCCGATCACCCT	/5Phos/CTCAGGTCGGCTATGTATCGTCGCCAAAAAAAAAAAAAAAAAAAAAAAAAAAAAA
Streptococcae_probe11	CCTTGGCACCCGAGAATTCCATGGCTTTAAGAGATTTGCTTGCCGT	/5Phos/CACCGACTCGCGACTCGTTGTACCAAAAAAAAAAAAAAAAAAAAAAAAAAAAAAA
Streptococcae_probe12	CCTTGGCACCCGAGAATTCCACTGTCACCGATGTTCCGAAGAAACT	/5Phos/TCCTATCTCTAGAAATAGCATCGGGAAAAAAAAAAAAAAAAAAAAAAAAAAAAAA
Streptococcae_probe13	CCTTGGCACCCGAGAATTCCACGGAAAGGGCCTAACACCTAGCACT	/5Phos/CATCGTTTACGGCGTGGACTACCAGAAAAAAAAAAAAAAAAAAAAAAAAAAAAAA
Streptococcae_probe14	CCTTGGCACCCGAGAATTCCATGGCTTTAAGAGATTTGCTTGCCGT	/5Phos/CACCGACTTGCGACTCGTTGTACCAAAAAAAAAAAAAAAAAAAAAAAAAAAAAAA
Streptococcae_probe15	CCTTGGCACCCGAGAATTCCACTTCCTCCGGTTTATTACCGGCAGT	/5Phos/CTCGCTAGAGTGCCCAACTGAATGAAAAAAAAAAAAAAAAAAAAAAAAAAAAAAA
Streptococcae_probe16	CCTTGGCACCCGAGAATTCCAAAAGGGCCTAACACCTAGCACTCAT	/5Phos/CGTTTCCGGCGTGGACTACCAGGGTAAAAAAAAAAAAAAAAAAAAAAAAAAAAAA
Streptococcae_probe17	CCTTGGCACCCGAGAATTCCACCCTTCTGCACTCAAGTTTAACAGT	/5Phos/TTCCAAAGCGAACAATGGTTAAGCCAAAAAAAAAAAAAAAAAAAAAAAAAAAAAA
Streptococcae_probe18	CCTTGGCACCCGAGAATTCCAAAGCCACAGCCTTTAACTTCAGACT	/5Phos/TATCTAACCGCCTGCGCTCGCTTTAAAAAAAAAAAAAAAAAAAAAAAAAAAAAAA
Streptococcae_probe19	CCTTGGCACCCGAGAATTCCATAAATCCGGACAACGCTCGGGACCT	/5Phos/ACGTATTACCGCGGCTGCTGGCACGAAAAAAAAAAAAAAAAAAAAAAAAAAAAAA
Streptococcae_probe20	CCTTGGCACCCGAGAATTCCAGTTAGCCGTCCCTTTCTGGTAAGAT	/5Phos/ACCGTCACAGTGTGAACTTTCCACTAAAAAAAAAAAAAAAAAAAAAAAAAAAAAA
Streptococcae_probe21	CCTTGGCACCCGAGAATTCCATTGGTGAGCCGTTACCTCACCAACT	/5Phos/AGCTAATACAACGCAGGTCCATCTGAAAAAAAAAAAAAAAAAAAAAAAAAAAAAA
Streptococcae_probe22	CCTTGGCACCCGAGAATTCCAGCTACCAGGCAGGTTACCTACGCGT	/5Phos/TACTCACCCGTTCGCAACTCATCCAAAAAAAAAAAAAAAAAAAAAAAAAAAAAAA
Streptococcae_probe23	CCTTGGCACCCGAGAATTCCAACTCTCGTGGTGTGACGGGCGGTGT	/5Phos/GTACAAGGCCCGGGAACGTATTCACAAAAAAAAAAAAAAAAAAAAAAAAAAAAAA
Streptococcae_probe24	CCTTGGCACCCGAGAATTCCATGCAGCCTACAATCCGAACTGAGAT	/5Phos/TGGCTTTAAGAGATTAGCTTGCCGTAAAAAAAAAAAAAAAAAAAAAAAAAAAAAA
Streptococcae_probe25	CCTTGGCACCCGAGAATTCCACCCTTCTGCACTCAAGTTTGACAGT	/5Phos/TTCCAAAGCGAACTATGGTTGAGCCAAAAAAAAAAAAAAAAAAAAAAAAAAAAAA
Streptococcae_probe26	CCTTGGCACCCGAGAATTCCATCAGACTTATCAAACCGCCTGCGCT	/5Phos/CGCTTTACGCCCAATAAATCCGGACAAAAAAAAAAAAAAAAAAAAAAAAAAAAAA
Streptococcae_probe27	CCTTGGCACCCGAGAATTCCAACTTTCCACTCTCACACTCGTTCTT	/5Phos/GACTTACAACAGAGCTTTACGATCCAAAAAAAAAAAAAAAAAAAAAAAAAAAAAA
GAPDH_probe1	CCTTGGCACCCGAGAATTCCACAGCGTCAAAGGTGGAGGAGTGGGT	/5Phos/GTCGCTGTTGAAGTCAGAGGAGACCAAAAAAAAAAAAAAAAAAAAAAAAAAAAAA
GAPDH_probe2	CCTTGGCACCCGAGAATTCCATCTCCATGGTGGTGAAGACGCCAGT	/5Phos/GGACTCCACGACGTACTCAGCGCCAAAAAAAAAAAAAAAAAAAAAAAAAAAAAAA
GAPDH_probe3	CCTTGGCACCCGAGAATTCCACAGCCCTGGTGACCAGGCGCCCAAT	/5Phos/ACGACCAAATCCGTTGACTCCGACCAAAAAAAAAAAAAAAAAAAAAAAAAAAAAA
